# Hunter-gatherer oral microbiomes are shaped by contact network structure

**DOI:** 10.1101/2022.05.03.489993

**Authors:** Federico Musciotto, Begoña Dobon, Michael Greenacre, Alex Mira, Nikhil Chaudhary, Gul Deniz Salali, Pascale Gerbault, Rodolph Schlaepfer, Leonora H. Astete, Marilyn Ngales, Jesus Gomez-Gardenes, Vito Latora, Federico Battiston, Jaume Bertranpetit, Lucio Vinicius, Andrea Bamberg Migliano

**Author notes:** equal contribution (Jaume Bertranpetit, Lucio Vinicius, Andrea Bamberg Migliano). equal contribution (Federico Musciotto, Begoña Dobon).

## Abstract

Ancestral humans evolved a complex social structure still observed in extant hunter-gatherers. Here we investigate the effects of extensive sociality and mobility on the oral microbiome of 138 Agta hunter-gatherers from the Philippines. Comparisons of microbiome composition showed that the Agta are more similar to Central African Bayaka hunter-gatherers than to neighboring farmers. We also defined the Agta social microbiome as a set of 137 oral bacteria (only 7% of 1980 amplicon sequence variants) significantly influenced by social contact (quantified through wireless sensors of short-range interactions). We show that interaction networks covering large areas, and their strong links between close kin, spouses, and even unrelated friends, can significantly predict bacterial transmission networks across Agta camps. Finally, more central individuals to social networks are also bacterial supersharers. We conclude that hunter-gatherer social microbiomes, which are predominantly pathogenic, were shaped by evolutionary tradeoffs between extensive sociality and disease spread.
