## Supplementary Tables for "Hunter-gatherer oral microbiomes are shaped by contact network structure"

### Sheet: Supplementary Table 1
#Supplementary Table 1. The social microbiome. List of 137 ASVs whose presence was significantly higher in the set of strong social dyads. For each ASV we indicate the ID, assignment to the lowest taxonomic level possible, score s, and p-values adjusted for multiple testing correction by FDR.
ASV ID	Taxonomy	score	P-value	Pathogen	Oral
b25c829862abd4562b2fabce02efe7f9	Absconditabacteriales (SR1)	0.8	1.953e-07	-	-
9a656f2c05098299287b32b2e6f13761	Absconditabacteriales (SR1)	0.66	3.929e-06	-	-
cd0cd3aabdbac40539a75cbbd044fddb	Actinobacillus	0.61	0.0002761	yes	yes
7bcbdca610fb5b00d8f5d6981e4ccfd2	Actinomyces	0.84	6.402e-05	no	yes
f286725317b52a9b2ba02911fb43fb74	Actinomyces	0.74	6.549e-05	no	yes
36ee23e5fb8e520ff8ab3a712fe62103	Actinomyces	0.58	5.728e-05	no	yes
aea92ec7459b1c6e56da664f437e5eb4	Aggregatibacter	1	1.616e-20	yes	yes
bdbbe305d476fc32349d0f9d7acc1f3e	Aggregatibacter	1	8.315e-08	yes	yes
dfc2bc8dd378c88b687d07b971908422	Aggregatibacter	1	8.315e-08	yes	yes
f5be277e1cedbf3e9d1da2cca8e5b3fe	Aggregatibacter	1	8.315e-08	yes	yes
17505f5c0a3bd9db87c889d58c44d91e	Aggregatibacter	0.62	0.000111	yes	yes
4e15e6c595af34bcff84ecc611652853	Alloprevotella	1	8.315e-08	yes	yes
60454192547174a30de06730e332a018	Alloprevotella	1	8.315e-08	yes	yes
7edd6744ca56724e25206e58b8eb31e4	Alloprevotella	1	8.315e-08	yes	yes
6c7df48453603f14fea2d0df78054fc8	Alloprevotella	0.9	4.589e-26	yes	yes
036b52b252c3d12c9d67cb5b92ad3b8f	Alloprevotella	0.87	4.631e-05	yes	yes
61d261ad17a704d3d229d0496fba9e97	Alloprevotella	0.68	5.39e-06	yes	yes
b8020fc6e528e89bafe954b34f69274b	Alloprevotella	0.63	1.737e-07	yes	yes
6c2744ef88823b8d0b5fdd828a1453d3	Alloprevotella tannerae	1	8.315e-08	yes	yes
d09d418c3e2b81c4a46662603dc54b1f	Alloprevotella tannerae	1	8.315e-08	yes	yes
1d9ba470f99d53770f6473ae481a5cc3	Alphaproteobacteria	0.81	6.955e-07	-	-
76d2465e9a710bb2e488d385edb22d17	Alphaproteobacteria bacterium canine oral taxon 081	0.98	5.519e-90	no	yes
120ccaea0a052ab1f8b0baf7ffcb39a6	Bacteroidales	0.81	2.006e-10	-	-
99875da18febf2481d929455749c8503	Bacteroidia bacterium feline oral taxon 115	1	8.315e-08	no	yes
3b6c7d236810be54ec3dd91d33c30455	Bergeyella	0.85	2.938e-06	no	yes
8a6f6e0af66418d7fa87950f534478a8	Campylobacter	0.5	5.724e-05	no	yes
a01841648577830b64c254d8dd08fcf3	Capnocytophaga	1	8.315e-08	no	yes
bac498e2637e542824bf7b1bc8e28b24	Capnocytophaga	1	8.315e-08	no	yes
d1a9e0fe590b656651169d84e57809b4	Capnocytophaga	1	8.315e-08	no	yes
d2fc9bc158ba9aff203bd217f2f545a4	Capnocytophaga	1	8.315e-08	no	yes
d4d4576ada9fd36d2cc41ea0957d50c9	Capnocytophaga	0.87	4.631e-05	no	yes
0c658276c6d993cc01766afc18f7afbe	Cardiobacterium	1	8.315e-08	yes	yes
547c6f945f05cf12835a3d6973cd04ca	Cardiobacterium	0.65	0.0004462	yes	yes
4f24b4bf4eef612f489f7a4038865283	Clostridiales vadinBB60 group	0.59	4.324e-08	-	-
6171427c1a227174358a9a87e40a4ae2	Comamonas	0.85	2.938e-06	yes	no
42ae4b093c67013ddf62f40807f49fa0	Corynebacterium 1	1	8.315e-08	no	yes
1739a3f1e983a966d734f530d37eefac	Desulfobulbus	0.71	2.376e-05	yes	yes
9b269bc964583400b329a49cafa1e3bc	Eikenella	0.6	2.77e-07	yes	yes
f600213584dbb9514dd959a3205ee75e	Family XIII	0.9	1.277e-10	-	-
17fff0e5de7356d0f0550b1aca93ee78	Fretibacterium	1	8.171e-27	yes	yes
4ec2702d8dd22de789fd3a09cf12915a	Fusobacterium	1	8.315e-08	yes	yes
cb5675d64323623f3d4b5bd78080a04f	Fusobacterium	0.78	1.208e-19	yes	yes
09298163bbf43ab3455ecc8889a8a4fb	Gemella	0.85	2.938e-06	no	yes
73c36bda51565bb80fa330526300db1a	Granulicatella	1	8.315e-08	no	yes
50a81506ffbe40f7d237efdc5e298313	Haemophilus	1	8.315e-08	no	yes
99bba9b5380c4a6649ebc36672104cb8	Haemophilus	0.9	1.277e-10	no	yes
947cdb60bfbbbcc302bdccee2cbbd446	Haemophilus	0.85	2.938e-06	no	yes
ea1e95399e4fde2510758c450eae3860	Haemophilus	0.56	4.969e-05	no	yes
182242c7388a1731ebad95813e48cd67	Haemophilus	0.53	4.678e-12	no	yes
82153eacad3cd51d6b3a159316faacd0	Haemophilus	0.52	8.254e-06	no	yes
0d83f4e669c8bd5592b7d903f0f5b6a5	Kingella	0.85	2.938e-06	no	yes
c513e87eadeac410d5a85b1adbaf687e	Lachnospiraceae	0.97	1.183e-09	-	-
ab7763a264bbba1ebec32976b7c0fea6	Lentimicrobiaceae	0.85	2.938e-06	-	-
a82fe8651f12b22d44287be0774dbeb1	Leptotrichia	1	8.315e-08	yes	yes
9f3a649b43c68dab34628e2c0e857086	Leptotrichia	0.9	1.277e-10	yes	yes
fe8befdd8666043c68ff20636a5aeda3	Moraxella	0.76	0.0003467	yes	no
3c434d1d0d35300e374391d6b49b87e8	Mycoplasma lipophilum	0.66	1.413e-07	yes	no
24fca62514bf0da1127bdcf65818c0fb	Mycoplasmataceae genomosp. P1 oral clone MB1_G23	0.94	1.044e-35	-	-
7b20f2e3370c92fe959c209e07077e42	Neisseria	1	8.315e-08	no	yes
fda19216097fb3e23f463150767139d1	Neisseria	1	8.315e-08	no	yes
99f2f195389420c40b7940b63a3e2afb	Neisseria	0.97	1.183e-09	no	yes
a31d12203f88ae6f4281390954df6d97	Neisseria	0.97	7.743e-18	no	yes
aba19a479824efbb05cb189c0da965ad	Neisseria	0.85	2.938e-06	no	yes
f95ad0bf6012f19e14e99bef9ead4786	Neisseria	0.84	1.405e-10	no	yes
9226c61d7469c72143028153ad5523b1	Neisseria	0.8	1.518e-17	no	yes
371dc646bafa5255d74849f1f6442edd	Neisseria	0.76	0.0003467	no	yes
1f541546376584432877fd483ca0222f	Neisseria	0.72	2.03e-05	no	yes
f0f53626664dd2a6878f2e216360c30d	Neisseriaceae	1	8.315e-08	-	-
539eb13db08b519c4c3d1af5f011b375	Peptococcus	1	8.315e-08	no	yes
eec404a3a25d07d29d000c9f41e5b821	Peptostreptococcaceae	0.91	9.174e-24	-	-
e6bc3076efad3a48311b27ad3b6a6048	Porphyromonas	1	8.315e-08	yes	yes
0b8e3ecb05c7d142675988a41dd7e2fd	Porphyromonas	0.97	1.183e-09	yes	yes
168feac872e7eec19953b81b0345541f	Porphyromonas	0.93	2.321e-10	yes	yes
dfc9cdd227fee71a949b4addc2d85009	Porphyromonas	0.83	3.909e-06	yes	yes
00fe295123cdb7e4e72217b89c29a43a	Porphyromonas	0.81	5.37e-13	yes	yes
133bbdf823df539e546ce0576ae5c8bc	Porphyromonas	0.77	1.089e-07	yes	yes
8f796084de02bbaab0ac802a490810e3	Porphyromonas	0.76	0.0003467	yes	yes
9f35d7353336bf13d1903922c24d1902	Porphyromonas	0.76	0.0003467	yes	yes
b160a4086c4ca8a975b039fb636a4612	Porphyromonas	0.72	2.03e-05	yes	yes
072b53f9fa81f68b79a69a304dc4967e	Porphyromonas	0.67	1.099e-07	yes	yes
bbf801a56fa41789f1360c7b23d20d37	Porphyromonas	0.63	0.000199	yes	yes
55c7b957ee7c3cda77ae0cad7a917008	Porphyromonas	0.62	3.25e-06	yes	yes
45b54192fc6849a4f4c427c49dbc54f4	Prevotella	1	8.315e-08	yes	yes
ebb0df96eac28526a676b240e63480ef	Prevotella	1	1.616e-20	yes	yes
7935b791c24c4cf3fa8a93e050911b61	Prevotella	0.84	1.405e-10	yes	yes
68b9a5f481efce8c7b663affba05bc46	Prevotella	0.74	6.549e-05	yes	yes
9cb69417458318e7a5788962ed460823	Prevotella 2	1	8.315e-08	yes	yes
0b023b14031f0c1437238531f61b840c	Prevotella 6	0.9	1.277e-10	yes	yes
0752c07579f161763a14b35807e652dc	Prevotella 7	1	8.315e-08	yes	yes
a58e730355612ddb3774b7ac5b45f553	Prevotella 7	1	8.315e-08	yes	yes
f39ff4d55317cb4503dd5ac0f22da429	Prevotella 7	0.93	2.301e-09	yes	yes
d2b9ec42c67c014e5cb6b90dd769d332	Prevotella 7	0.87	4.631e-05	yes	yes
6312cc2aa05385884bc3e37e03a098ab	Prevotella 7	0.85	2.938e-06	yes	yes
d0e01ad29b194e56e51d6b04c5af5035	Prevotella 7	0.84	6.148e-14	yes	yes
1c9a0321e8682b034026b25d5827ed0f	Prevotella 7	0.79	2.43e-07	yes	yes
b7faca61f48c3bbf0e855a2368228c3e	Prevotella 7	0.79	2.43e-07	yes	yes
375751ab097bd7a719f0227f5078b167	Prevotella 7	0.76	0.0003467	yes	yes
7b2c9a5c2a49dac61d7e9e8f54cdfbfd	Prevotella 7	0.76	0.0003467	yes	yes
502099d689a6216f8994165629ed7583	Prevotella 7	0.74	9.699e-08	yes	yes
1353e32e91379a898e6ae897d476654a	Prevotella 7	0.68	1.399e-05	yes	yes
888f4f33031fe98dd0835ce5522b2732	Prevotella 7	0.63	0.000199	yes	yes
c341fcd5f0a8071fd1d1523ed7a5fb69	Prevotella 7	0.62	0.000111	yes	yes
a464e0c7c280de0b62e480f593cd83d5	Prevotella denticola	1	8.315e-08	yes	yes
b00bb5c5753a7497c8cb65c0c6e9026b	Prevotella denticola	1	8.315e-08	yes	yes
86fd4b50470ba3fb481d6767165e8302	Prevotellaceae	1	8.315e-08	-	-
22e718b73ca663ece8c0640369074d10	Rikenellaceae RC9 gut group	1	8.315e-08	no	no
4f7068054843a928a53d46d22e9c84bf	Rikenellaceae RC9 gut group	0.76	0.0003467	no	no
f106b7d2b39369fe6607d602261b69e4	Saccharimonadaceae	0.93	2.321e-10	-	-
a2d4c1ada677d53277070f5908ea71aa	Selenomonas 3	1	8.171e-27	yes	yes
4c7c966561749540e4da0a8da2926577	Selenomonas 3	0.97	1.183e-09	yes	yes
d6def8480a6d8c3e0b9b98b4a2dd102e	Selenomonas 3	0.8	1.953e-07	yes	yes
fe83f9ca205205232d74bbbd2e161c38	Selenomonas 3	0.74	9.183e-10	yes	yes
c317c61db783a68f608ca5f4ddc6036a	Selenomonas 3	0.68	5.39e-06	yes	yes
6da15ce884d82b5da6e35dce02a5bb12	Staphylococcus	0.72	2.03e-05	yes	no
4b596386776da049d8b6c150318ec667	Streptobacillus	0.7	9.111e-06	yes	yes
aa61647189cbff68249bb1899d6f12f9	Streptococcus	1	8.315e-08	yes	yes
c5695e12335bcfbf910273bce1f781cb	Streptococcus	1	8.315e-08	yes	yes
d74bdb359c7e158570d073c578497131	Streptococcus	0.63	1.191e-08	yes	yes
82d0ab08bfd8c78e3273176d2d7f55b4	Streptococcus agalactiae	1	8.315e-08	yes	yes
7a71b6c59201f0c4d0905636f5a4291c	Streptococcus anginosus subsp. anginosus	1	8.315e-08	yes	yes
ceda3c3fe01b6063e5cff7b7037bb8cd	Streptococcus pneumoniae	0.87	4.631e-05	yes	no
b1df9daebace21a760c18d9f6b0e4cae	Streptococcus salivarius subsp. thermophilus	1	8.315e-08	no	yes
19ce44c4330d456b253e2cdee3aa3e1c	Tannerella	1	8.315e-08	yes	yes
03130f5f63fbb08e367e495108725101	Tetragenococcus halophilus subsp. halophilus	1	8.315e-08	no	no
49bf26ff1d63a85bcf394b15312148b6	Tetragenococcus halophilus subsp. halophilus	1	8.315e-08	no	no
0134de3d2f4469b2fabc44c6798d9641	Treponema 2	1	3.35e-35	yes	yes
15ed671b76d15a74b96014d8fe5d7c4f	Treponema 2	1	8.315e-08	yes	yes
3701b97ea929ba9173dbd5cbc3e746af	Treponema 2	1	8.315e-08	yes	yes
4317f558afcf25ecd8a971d9ab4e4f8d	Treponema 2	1	8.315e-08	yes	yes
7c7973a8ba3f5c853a28443ac5b81d3c	Treponema 2	1	8.315e-08	yes	yes
b840bceb156406769aace3276ce755ae	Treponema 2	1	8.315e-08	yes	yes
eba7f1369b1e48c88e4ecf7584bee4e5	Treponema 2	1	8.315e-08	yes	yes
f88b4bfedbf55516ab0f73ca153a8d0c	Treponema 2	0.87	5.172e-29	yes	yes
7d2eb8b10cc6962443ab06c55d316c52	Treponema 2	0.75	1.493e-13	yes	yes
71fa3dd57665727b7d7e4451bc847ac6	Treponema 2	0.68	1.399e-05	yes	yes
3832fe923c7767291484ea4004dc250f	Veillonella	0.93	2.301e-09	no	yes
5f2ddaf156d728f5c72def7dc74168ab	Veillonella	0.58	1.164e-12	no	yes

### Sheet: Supplementary Table 2
#Supplementary Table 2. Comparison of dyadic link weights from the social bacterial sharing network and randomised networks of the same size and topology (n=1000) by dyad type. Mean weights are the sum of weights from dyads in a given category divided by number of dyads in that category. Ratio of mean link weight in real and randomised networks. Z-score is the standardised ratio. P-values from no…
Dyadic type	Mean weight (real network)	Mean weight (randomised networks)	Ratio	SD	z-score	P-value
Spouses	1.6	0.36	4.46	0.19	6.51	<10-10
Mother-offspring	2.81	0.36	7.72	0.17	14.06	<10-44
Father-offspring	0.96	0.35	2.73	0.19	3.24	0.0012
Siblings	2.46	0.36	6.84	0.14	15.47	<10-53
Other kin	1.72	0.37	4.69	0.13	10.75	<10-26
Non-kin	0.31	0.36	0.88	0.02	-2.43	0.015
Friends	1.05	0.36	2.95	0.1	7.29	<10-10
Friends, same camp	1.05	0.36	2.95	0.1	6.84	<10-11
Friends, different camps	1.04	0.36	2.91	0.21	3.18	0.0014
Same household	3.36	1.63	2.06	0.29	5.88	<10-08
Different households	1.59	1.62	0.98	0.04	-0.85	0.39
Same camp	2.48	1.62	1.54	0.12	7.25	<10-12
Different camps	1.44	1.62	0.89	0.04	-3.99	<10-04

### Sheet: Supplementary Table 3
#Supplementary Table 3. Comparison of dyadic link weights from the non-social bacterial sharing network and randomised networks of same size and topology (n=1000) by dyad type. Mean weights are the sum of weights from dyads in a given category divided by number of dyads in that category. Ratio of mean link weight in real and randomised networks. Z-score is the standardised ratio. P-values from no…
Dyadic type	Mean weight (real network)	Mean weight (randomised networks)	Ratio	SD	z-score	P-value
Spouses	80.76	69.29	1.17	4.29	2.68	0.0074
Mother-offspring	76.53	69.5	1.1	5.58	1.26	0.21
Father-offspring	68.11	69.3	0.98	5.54	-0.21	0.83
Siblings	89.63	69.63	1.29	4.2	4.76	<10-5
Other kin	74.67	69.75	1.07	4.06	1.21	0.22
Non-kin	69.76	69.52	1	0.75	0.33	0.74
Friends	67.47	69.53	0.97	2.96	-0.69	0.49
Friends, same camp	66.61	69.56	0.96	3.4	-0.87	0.38
Friends, different camps	71.46	69.43	1.03	7.76	0.26	0.79
Same household	75.47	69.41	1.09	2.52	2.4	0.016
Different households	69.92	69.55	1.01	0.76	0.49	0.62
Same camp	72.12	69.53	1.04	1.51	1.71	0.088
Different camps	69.71	69.52	1	0.79	0.23	0.81

### Sheet: Supplementary Table 4
#Supplementary Table 4. Summary data on Agta social networks for individuals camps and multi-camps. Nodes are individuals and edges are social contacts. The weight of the edges is the number of social interactions during the experiment.
Location	Nodes	Edges	Maximum degree	Minimum degree	Mean degree	Maximum weight	Minimum weight	Mean weight	Largest component
Camps
1	20	177	19	12	17.7	3151	592	2173.9	20
2	19	142	18	3	14.95	12564	421	3181.96	19
3	21	202	20	17	19.24	3616	865	1897.71	21
4	25	259	24	11	20.72	3223	182	1835.28	25
Multi-camps
1	23	117	18	4	10.17	1572	48	494.7	23
2	29	291	26	3	20.07	1300	11	710.14	29

### Sheet: Supplementary Table 5
#Supplementary Table 5. Summary data on Agta bacterial sharing networks. Nodes are individuals and edges indicate that an ASV is present in both individuals. Edge weights indicate the number of ASVs shared by two individuals.
Location	Nodes	Edges	Maximum degree	Minimum degree	Mean degree	Maximum weight	Minimum weight	Mean weight	Largest component
Camps
1	17	45	8	2	5.29	19	2	9.29	17
2	18	108	17	3	12	46	3	22.11	18
3	20	48	11	1	4.8	23	1	9	20
4	24	168	22	4	14	159	7	46.17	24
Multi-camps
1	19	59	12	1	6.21	35	1	12.21	19
2	27	95	16	2	7.04	30	2	10.89	27
